# Aerial imagery and deep learning accurately estimate maize foliar disease severity

**DOI:** 10.64898/2026.06.03.729887

**Authors:** Cole Hammett, Katelyn Rumley, Peter Balint-Kurti, Joseph L. Gage

## Abstract

Southern leaf blight (SLB) is a foliar disease of maize (Zea mays L.) caused by the necrotrophic fungal pathogen Cochliobolus heterostrophus. Genetic resistance is the most effective control method for SLB. Developing disease resistant maize lines requires field trials during which disease phenotypes must be visually assessed. Remote sensing using drones is an emerging technology that can be leveraged for high-throughput phenotyping of disease severity that is otherwise labor-intensive and subjective. This project used a deep learning approach to estimate SLB disease severity of single-row maize plots from drone imagery. Over 26,000 plot-level images produced from flights conducted across three growing seasons were labeled with in-field visual scores taken contemporaneously by expert raters. Variation in environmental conditions contributed to a labeled image dataset that reflects the complexity of agronomic field experiments. We assessed the ability of nine deep learning models from three architectural families to estimate disease severity. The best-performing model, EVA-02-B, achieved strong cross year generalization (R^2^ = 0.697). Error analysis found that performance was more strongly associated with seasonal disease progression and flight-score time offset than with image-level noise. UAV-based deep learning estimated SLB severity with comparable precision to expert raters. This study lays the groundwork for integrating automated phenotypes into genetic studies of disease resistance.

**PLAIN LANGUAGE SUMMARY:** Southern leaf blight (SLB) of maize is a disease that causes yield loss worldwide and developing resistant varieties offers the best hope for controlling the disease. Studying SLB resistance requires plant pathologists to visually score severity in the field, a labor-intensive method that requires expertise. To address these challenges, we asked whether SLB severity scoring could be automated using drone images and artificial intelligence (AI). We trained AI models using three years of image and score data then compared the results to visual scores taken by five plant pathologists. The best performing AI model showed a similar level of consistency to the experts and proved capable of scoring severity despite unpredictable and uncontrollable conditions that affect field imaging experiments such as weeds or shadows. These findings provide a validated method that improves the efficiency of maize disease research, a critical area of study for agricultural sustainability and productivity.
