## Supplemental Data S2 for "Aerial imagery and deep learning accurately estimate maize foliar disease severity"

plot	rater	score
462	3	5
463	3	4.5
464	3	4
465	3	5.5
466	3	5
467	3	5
468	3	4
469	3	7.5
470	3	4.5
471	3	5
472	3	6
473	3	4
474	3	4.5
475	3	5
476	3	6
477	3	5
478	3	5
479	3	5
480	3	5.5
481	3	4.5
482	3	7
483	3	4.5
484	3	6
485	3	8
486	3	5
487	3	4
488	3	5
489	3	3.5
490	3	5
491	3	5
492	3	4
493	3	4
494	3	5
495	3	3
496	3	6.5
497	3	7
498	3	5.5
499	3	5
500	3	5.5
501	3	5
502	3	6
503	3	5
504	3	5
505	3	5
506	3	4
507	3	5
508	3	5
509	3	5
510	3	5
511	3	4
512	3	3
513	3	5.5
514	3	3
515	3	4.5
516	3	7
517	3	5
518	3	5.5
519	3	7
520	3	6.5
521	3	6
522	3	4.5
523	3	4
524	3	4.5
525	3	5.5
526	3	5.5
527	3	4
528	3	6
529	3	4
530	3	3.5
531	3	4
532	3	4.5
533	3	5
534	3	4.5
535	3	5
536	3	6
537	3	4
538	3	5
539	3	5
540	3	6
541	3	5
542	3	7.5
543	3	5.5
544	3	4
545	3	6
546	3	5
547	3	5
548	3	4
549	3	4
550	3	5.5
551	3	4
553	3	4
554	3	4
555	3	4
556	3	5.5
557	3	5
558	3	5.5
559	3	6
560	3	5
561	3	6
562	3	5
462	5	5.5
463	5	4.5
464	5	6
465	5	6.5
466	5	5
467	5	4
468	5	4
469	5	7.5
470	5	4
471	5	5.5
472	5	7
473	5	4
474	5	5
475	5	5
476	5	6.5
477	5	5
478	5	5
479	5	5
480	5	6
481	5	4
482	5	7.5
483	5	4.5
484	5	7
485	5	8
486	5	6
487	5	3
488	5	4.5
489	5	4
490	5	6
491	5	5
492	5	4
493	5	4.5
494	5	4.5
495	5	3
496	5	7.5
497	5	7.5
498	5	7
499	5	5.5
500	5	6
501	5	6
502	5	6.5
503	5	5.5
504	5	3
505	5	5
506	5	5
507	5	6
508	5	6
509	5	6
510	5	6
511	5	4
512	5	2.5
513	5	6.5
514	5	2.5
515	5	5
516	5	7
517	5	5.5
518	5	6.5
519	5	7
520	5	6.5
521	5	6
522	5	4.5
523	5	4
524	5	5
525	5	6
526	5	6
527	5	4
528	5	7
529	5	5
530	5	2.5
531	5	4
532	5	5.5
533	5	6
534	5	5.5
536	5	6.5
537	5	3.5
538	5	5.5
539	5	5.5
540	5	7
541	5	4
542	5	7.5
543	5	7
544	5	5
545	5	6.5
546	5	6
547	5	6.5
548	5	4
549	5	5
550	5	5.5
551	5	5
552	5	5.5
553	5	5
554	5	4
555	5	3
556	5	7
557	5	6
558	5	6.5
559	5	7
560	5	5
561	5	7
562	5	5
462	2	4.5
463	2	5.5
464	2	5
465	2	5
466	2	4.5
467	2	5
468	2	4.5
469	2	7
470	2	5
471	2	4.5
472	2	7
473	2	4.5
474	2	4
475	2	6
476	2	5.5
477	2	5.5
478	2	5
479	2	4.5
480	2	6
481	2	4.5
482	2	7
483	2	4.5
484	2	6
485	2	8
486	2	5.5
487	2	3.5
488	2	5
489	2	3.5
490	2	6
491	2	5.5
492	2	4
493	2	5
494	2	5
495	2	3
496	2	7.5
497	2	8
498	2	6.5
499	2	5.5
500	2	6
501	2	6
502	2	7
503	2	5
504	2	4.5
505	2	5.5
506	2	5
507	2	5.5
508	2	6
509	2	6
510	2	6
511	2	4.5
512	2	3
513	2	6.5
514	2	3.5
515	2	5.5
516	2	8
517	2	7
518	2	7
519	2	7
520	2	6.5
521	2	6
522	2	4.5
523	2	4.5
524	2	4
525	2	6.5
526	2	5.5
527	2	4.5
528	2	6.5
529	2	4
530	2	3
531	2	4
532	2	5
533	2	5
534	2	5.5
536	2	6
537	2	3.5
538	2	5.5
539	2	5
540	2	7.5
541	2	5
542	2	8
543	2	6
544	2	4
545	2	5.5
546	2	6
547	2	6.5
548	2	4
549	2	4.5
550	2	6.5
551	2	5
553	2	5
554	2	5
555	2	4
556	2	7
557	2	5.5
558	2	6.5
559	2	5.5
560	2	5.5
561	2	7.5
562	2	7
462	1	5
463	1	5.5
464	1	5
465	1	6
466	1	5
467	1	4
468	1	6
469	1	7
470	1	5
471	1	6
472	1	6
473	1	4
474	1	5.5
475	1	5.5
476	1	6.5
477	1	5
478	1	5
479	1	5
480	1	5
481	1	4
482	1	7
483	1	4
484	1	6
485	1	8
486	1	6
487	1	4.5
488	1	5.5
489	1	4
490	1	5
491	1	5.5
492	1	4
493	1	4.5
494	1	5
495	1	3
496	1	8
497	1	7.5
498	1	7.5
499	1	5
500	1	6
501	1	5.5
502	1	6.5
503	1	5.5
504	1	5
505	1	5
506	1	5
507	1	5.5
508	1	5.5
509	1	5.5
510	1	5.5
511	1	4.5
512	1	4
513	1	6
514	1	4
515	1	5
516	1	7.5
517	1	6.5
518	1	7
519	1	7
520	1	7
521	1	6
522	1	5.5
523	1	4
524	1	4
525	1	5.5
526	1	5
527	1	4.5
528	1	6
529	1	3.5
530	1	3
531	1	4.5
532	1	5
533	1	6
534	1	6
535	1	6
536	1	7
537	1	4.5
538	1	6
539	1	4.5
540	1	7
541	1	4.5
542	1	8
543	1	6.5
544	1	5.5
545	1	6.5
546	1	5.5
547	1	6.5
548	1	5
549	1	5.5
550	1	4.5
551	1	5
553	1	5.5
554	1	5
555	1	4
556	1	6
557	1	5.5
558	1	6
559	1	6.5
560	1	5.5
561	1	6.5
562	1	4.5
462	4	6.5
463	4	6.5
464	4	6.5
465	4	6.5
466	4	6
467	4	6.5
468	4	5.5
469	4	7
470	4	5.5
471	4	6.5
472	4	6.5
473	4	2
474	4	4.5
475	4	6.5
476	4	7.5
477	4	6
478	4	6.5
479	4	4.5
480	4	5
481	4	4.5
482	4	7.5
483	4	4
484	4	7.5
485	4	8
486	4	6.5
487	4	3
488	4	6.5
489	4	5
490	4	6
491	4	6
492	4	4
493	4	3
494	4	5.5
495	4	2.5
496	4	6.5
497	4	7.5
498	4	7.5
499	4	5
500	4	7
501	4	6
502	4	7
503	4	6
504	4	5
505	4	5
506	4	5
507	4	6
508	4	7
509	4	6.5
510	4	7
511	4	5
512	4	1
513	4	5
514	4	2.5
515	4	6
516	4	7.5
517	4	6.5
518	4	7
519	4	7
520	4	6.5
521	4	7
522	4	5
523	4	6
524	4	5.5
525	4	7
526	4	5.5
527	4	3
528	4	7
529	4	6
530	4	2
531	4	5.5
532	4	6.5
533	4	6
534	4	5
535	4	7
536	4	7.5
537	4	1
538	4	6.5
539	4	5.5
540	4	7.5
541	4	3.5
542	4	7.5
543	4	7.5
544	4	3
545	4	7
546	4	7
547	4	4
548	4	4
549	4	4
550	4	6
551	4	5.5
554	4	2.5
555	4	2
556	4	7.5
557	4	7
558	4	7
559	4	6.5
560	4	6.5
561	4	7.5
562	4	5.5
